# The Imprinted *Igf2*-*Igf2r* Axis is Critical for Matching Placental Microvasculature Expansion to Fetal Growth

**DOI:** 10.1101/520536

**Authors:** Ionel Sandovici, Aikaterini Georgopoulou, Vicente Pérez-García, Antonia Hufnagel, Jorge López-Tello, Brian Y.H. Lam, Samira N. Schiefer, Chelsea Gaudreau, Fátima Santos, Katharina Hoelle, Giles S.H. Yeo, Keith Burling, Moritz Reiterer, Abigail L. Fowden, Graham J. Burton, Cristina M. Branco, Amanda N. Sferruzzi-Perri, Miguel Constância

**Author notes:** These authors contributed equally (Aikaterini Georgopoulou, Vicente Pérez-García). These authors contributed equally (Cristina M. Branco, Amanda N. Sferruzzi-Perri).

## Abstract

In all eutherian mammals, growth of the fetus is dependent upon a functional placenta, but whether and how the latter adapts to putative fetal signals is currently unknown. Here we demonstrate, through fetal, endothelial, hematopoietic and trophoblast-specific genetic manipulations in the mouse, that endothelial and fetus-derived IGF2 is required for the continuous expansion of the feto-placental microvasculature in late pregnancy. The effects of IGF2 on placental microvasculature expansion are mediated, in part, through IGF2R and angiopoietin-Tie2/TEK signalling. Additionally, IGF2 exerts IGF2R-ERK1/2-dependent pro-proliferative and angiogenic effects on primary feto-placental endothelial cells *ex vivo*. Endothelial and fetus-derived IGF2 also plays an important role in trophoblast morphogenesis, acting through *Gcm1* and *Synb*. Thus, our study reveals a direct role for the imprinted *Igf2-Igf2r* axis on matching placental development to fetal growth and establishes the principle that hormone-like signals from the fetus play important roles in controlling placental microvasculature and trophoblast morphogenesis.
