## Supplementary material for "The Imprinted *Igf2*-*Igf2r* Axis is Critical for Matching Placental Microvasculature Expansion to Fetal Growth": Table S1

### Sheet: Sheet1
Ensembl Gene ID	Average FPKM	Gene symbol	Gene name
ENSMUSG00000048583	21078.3	Igf2	insulin-like growth factor 2	paternally expressed
ENSMUSG00000000031	11246.5	H19	H19, imprinted maternally expressed transcript	maternally expressed
ENSMUSG00000088294	11012.9	AF357425	snoRNA AF357425
ENSMUSG00000092341	6714.87	Malat1	metastasis associated lung adenocarcinoma transcript 1 (non-coding RNA)
ENSMUSG00000064356	6673.25	mt-Atp8	ATP synthase F0 subunit 8
ENSMUSG00000090733	5017.05	Rps27	ribosomal protein S27
ENSMUSG00000064351	3137.18	mt-Co1	cytochrome c oxidase subunit I
ENSMUSG00000029580	2501.14	Actb	actin, beta
ENSMUSG00000037664	2429.92	Cdkn1c	cyclin-dependent kinase inhibitor 1C (P57)
ENSMUSG00000018593	2426.55	Sparc	secreted acidic cysteine rich glycoprotein
ENSMUSG00000064357	2344.27	mt-Atp6	ATP synthase F0 subunit 6
ENSMUSG00000040856	2030.58	Dlk1	delta-like 1 homolog (Drosophila)
ENSMUSG00000093674	1992.19	Rpl41	ribosomal protein L41
ENSMUSG00000035202	1893.27	Lars2	leucyl-tRNA synthetase, mitochondrial
ENSMUSG00000025393	1801.3	Atp5b	ATP synthase, H+ transporting mitochondrial F1 complex, beta subunit
ENSMUSG00000051855	1638.46	Mest	mesoderm specific transcript
ENSMUSG00000021268	1540.75	Meg3	maternally expressed 3
ENSMUSG00000034892	1402.24	Rps29	ribosomal protein S29
ENSMUSG00000050621	1390.13	Gm9846	ribosomal protein S27, retrogene
ENSMUSG00000064370	1339.1	mt-Cytb	cytochrome b(CYTB)
ENSMUSG00000036256	1324.95	Igfbp7	insulin-like growth factor binding protein 7
ENSMUSG00000064417	1295.29	SNORD113	snoRNA DQ267102
ENSMUSG00000060802	1276.39	B2m	beta-2 microglobulin
ENSMUSG00000064341	1225.72	mt-Nd1	NADH dehydrogenase subunit 1
ENSMUSG00000025492	1221.94	Ifitm3	interferon induced transmembrane protein 3
ENSMUSG00000025508	1192.12	Rplp2	ribosomal protein, large P2
ENSMUSG00000057841	1135.28	Rpl32	ribosomal protein L32
ENSMUSG00000028234	1130.04	Rps20	ribosomal protein S20
ENSMUSG00000074129	1082.49	Rpl13a	ribosomal protein L13A
ENSMUSG00000065126	1063.46	Snord104	small nucleolar RNA, C/D box 104
ENSMUSG00000025268	1034.56	Maged2	melanoma antigen, family D, 2
ENSMUSG00000020048	1017.58	Hsp90b1	heat shock protein 90, beta (Grp94), member 1
ENSMUSG00000064354	1008.45	mt-Co2	cytochrome c oxidase subunit II
ENSMUSG00000026547	998.71	Tagln2	transgelin 2
ENSMUSG00000001794	924.75	Capns1	calpain, small subunit 1
ENSMUSG00000032966	923.394	Fkbp1a	FK506 binding protein 1a
ENSMUSG00000057322	922.568	Rpl38	ribosomal protein L38
ENSMUSG00000026728	871.834	Vim	vimentin
ENSMUSG00000019817	851.448	Plagl1	pleiomorphic adenoma gene-like 1
ENSMUSG00000064358	844.928	mt-Co3	cytochrome c oxidase subunit III
ENSMUSG00000037742	840.061	Eef1a1	eukaryotic translation elongation factor 1 alpha 1
ENSMUSG00000065147	838.751	Snora31	small nucleolar RNA, H/ACA box 31
ENSMUSG00000064363	822.918	mt-Nd4	NADH dehydrogenase subunit 4
ENSMUSG00000019970	821.754	Sgk1	serum/glucocorticoid regulated kinase 1
ENSMUSG00000037706	804.555	Cd81	CD81 antigen
ENSMUSG00000001175	767.391	Calm1	calmodulin 1
ENSMUSG00000022283	763.88	Pabpc1	poly(A) binding protein, cytoplasmic 1
ENSMUSG00000064441	757.839	Snord37	small nucleolar RNA, C/D box 37
ENSMUSG00000015656	756.573	Hspa8	heat shock protein 8
ENSMUSG00000023944	746.146	Hsp90ab1	heat shock protein 90 alpha (cytosolic), class B member 1
ENSMUSG00000024190	736.252	Dusp1	dual specificity phosphatase 1
ENSMUSG00000044786	730.707	Zfp36	zinc finger protein 36
ENSMUSG00000026921	727.646	Egfl7	EGF-like domain 7
ENSMUSG00000096263	710.061	Snord14c	small nucleolar RNA, C/D box 14C
ENSMUSG00000007655	701.774	Cav1	caveolin 1, caveolae protein
ENSMUSG00000031502	695.385	Col4a1	collagen, type IV, alpha 1
ENSMUSG00000005610	687.292	Eif4g2	eukaryotic translation initiation factor 4, gamma 2
ENSMUSG00000064621	664.077	AF357355	snoRNA AF357355
ENSMUSG00000059588	663.521	Calcrl	calcitonin receptor-like
ENSMUSG00000007850	644.353	Hnrnph1	heterogeneous nuclear ribonucleoprotein H1
ENSMUSG00000006333	638.708	Rps9	ribosomal protein S9
ENSMUSG00000060591	636.795	Ifitm2	interferon induced transmembrane protein 2
ENSMUSG00000027523	617.005	Gnas	GNAS (guanine nucleotide binding protein, alpha stimulating) complex locus
ENSMUSG00000061787	614.043	Rps17	ribosomal protein S17
ENSMUSG00000020717	586.322	Pecam1	platelet/endothelial cell adhesion molecule 1
ENSMUSG00000028843	572.891	Sh3bgrl3	SH3 domain binding glutamic acid-rich protein-like 3
ENSMUSG00000026478	562.681	Lamc1	laminin, gamma 1
ENSMUSG00000029207	557.155	Apbb2	amyloid beta (A4) precursor protein-binding, family B, member 2
ENSMUSG00000057530	554.145	Ece1	endothelin converting enzyme 1
ENSMUSG00000031871	550.797	Cdh5	cadherin 5
ENSMUSG00000028868	543.76	Wasf2	WAS protein family, member 2
ENSMUSG00000060126	528.688	Tpt1	tumor protein, translationally-controlled 1
ENSMUSG00000027435	524.999	Cd93	CD93 antigen
ENSMUSG00000027184	524.204	Caprin1	cell cycle associated protein 1
ENSMUSG00000032399	515.89	Rpl4	ribosomal protein L4
ENSMUSG00000025647	502.236	Shisa5	shisa family member 5
ENSMUSG00000001240	498.265	Ramp2	receptor (calcitonin) activity modifying protein 2
ENSMUSG00000024140	495.237	Epas1	endothelial PAS domain protein 1
ENSMUSG00000020315	476.674	Spnb2	spectrin beta, non-erythrocytic 1
ENSMUSG00000020044	470.704	Timp3	tissue inhibitor of metalloproteinase 3
ENSMUSG00000023830	459.58	Igf2r	insulin-like growth factor 2 receptor
ENSMUSG00000021546	448.058	Hnrnpk	heterogeneous nuclear ribonucleoprotein K
ENSMUSG00000018217	446.456	Pmp22	peripheral myelin protein 22
ENSMUSG00000048376	437.421	F2r	coagulation factor II (thrombin) receptor
ENSMUSG00000064367	434.49	mt-Nd5	NADH dehydrogenase subunit 5
ENSMUSG00000027620	427.678	Rbm39	RNA binding motif protein 39
ENSMUSG00000027111	423.295	Itga6	integrin alpha 6
ENSMUSG00000053332	410.565	Gas5	growth arrest specific 5
ENSMUSG00000021270	399.798	Hsp90aa1	heat shock protein 90, alpha (cytosolic), class A member 1
ENSMUSG00000040181	398.813	Fmo1	flavin containing monooxygenase 1
ENSMUSG00000039167	397.275	Eltd1	adhesion G protein-coupled receptor L4
ENSMUSG00000002265	376.807	Peg3	paternally expressed 3
ENSMUSG00000047675	370.642	Rps8	ribosomal protein S8
ENSMUSG00000036438	366.451	Calm2	calmodulin 2
ENSMUSG00000009687	365.2	Fxyd5	FXYD domain-containing ion transport regulator 5
ENSMUSG00000039831	364.115	Arhgap29	Rho GTPase activating protein 29
ENSMUSG00000064496	349.514	SNORD113	snoRNA DQ267101
ENSMUSG00000017707	346.039	Serinc3	serine incorporator 3
ENSMUSG00000021134	345.51	Srsf5	serine/arginine-rich splicing factor 5
ENSMUSG00000026034	343.848	Clk1	CDC-like kinase 1
