## Supplementary material for "The Imprinted *Igf2*-*Igf2r* Axis is Critical for Matching Placental Microvasculature Expansion to Fetal Growth": Table S2

### Sheet: DEGs
Probe Id	Gene ID	Control (normalized)	Mutant (normalized)	Fold change	Gene symbol	Gene name
10413726	69068	-0.00554721	-1.3848	-2.60133	Tnnc1	troponin C, cardiac/slow skeletal	Down-regulated in mutants
10349694	26950	0.012149	-1.25559	-2.40785	Pm20d1	peptidase M20 domain containing 1	Up-regulated in mutants
10369264	12738	-0.0096151	-1.27694	-2.40715	Oit3	oncoprotein induced transcript 3
10356403	12163	0.00422001	-1.22296	-2.34109	Kcnj13	potassium inwardly-rectifying channel, subfamily J, member 13
10601412	329065	0.0156633	-1.14855	-2.24111	Lpar4	lysophosphatidic acid receptor 4
10364346	230661	0.0146802	-0.995498	-2.01416	Dnmt3l	DNA (cytosine-5-)-methyltransferase 3-like
10494643	55985	0.000713666	-0.987158	-1.98326	Hmgcs2	3-hydroxy-3-methylglutaryl-Coenzyme A synthase 2
10405063	22700	0.0148271	-0.946294	-1.94682	Ogn	osteoglycin
10408557	50706	0.0267707	-0.923708	-1.93251	Serpinb1a	serine (or cysteine) peptidase inhibitor, clade B, member 1a
10500710	67578	0.0167375	-0.925288	-1.92122	Mab21l3	mab-21-like 3 (C. elegans)
10602372	18131	0.0408877	-0.892205	-1.90936	Alas2	aminolevulinic acid synthase 2, erythroid
10391555	675010	0.0532284	-0.870995	-1.89766	Ppy	pancreatic polypeptide
10606138	18302	-0.022356	-0.914385	-1.85578	Dmrtc1c2	DMRT-like family C1c2
10490818	233733	-0.0463645	-0.935334	-1.85185	Stmn2	stathmin-like 2
10484371	668771	-0.000400861	-0.876067	-1.83486	Calcrl	calcitonin receptor-like
10355717	665516	-0.0103367	-0.871858	-1.81695	Slc23a3	solute carrier family 23 (nucleobase transporters), member 3
10377473	666422	0.00996097	-0.837996	-1.79995	Aloxe3	arachidonate lipoxygenase 3
10474467	668506	0.0027167	-0.835386	-1.7877	Muc15	mucin 15
10462603	668576	0.00380373	-0.8327	-1.78572	Fas	Fas (TNF receptor superfamily member 6)
10395409	214922	0.0772653	-0.728364	-1.74791	Meox2	mesenchyme homeobox 2
10391649	666875	0.00592693	-0.793307	-1.74018	Slc4a1	solute carrier family 4 (anion exchanger), member 1
10573054	666036	0.0462513	-0.744704	-1.73022	Gypa	glycophorin A
10601285	236539	-0.00697931	-0.791338	-1.72233	Dmrtc1c2	DMRT-like family C1c2
10378240	382931	0.0165148	-0.761009	-1.71419	P2rx1	purinergic receptor P2X, ligand-gated ion channel, 1
10443786	545530	-0.0156473	-0.776964	-1.69504	Pde9a	phosphodiesterase 9A
10507137	627427	-0.016408	-0.774465	-1.69121	Pdzk1ip1	PDZK1 interacting protein 1
10606941	630896	0.0190541	-0.733609	-1.6849	Ripply1	ripply1 homolog (zebrafish)
10568696	67483	0.0259062	-0.724025	-1.68171	D7Ertd443e	DNA segment, Chr 7, ERATO Doi 443, expressed
10537179	12491	0.030687	-0.704446	-1.66455	Bpgm	2,3-bisphosphoglycerate mutase
10407327	56017	0.0318877	-0.701844	-1.66294	Emb	embigin
10490989	22359	0.00391642	-0.72533	-1.65777	Cp	ceruloplasmin
10451641	319172	0.067409	-0.659383	-1.65496	9830107B12Rik	RIKEN cDNA 9830107B12 gene
10579525	192212	0.0102582	-0.710457	-1.648	Plvap	plasmalemma vesicle associated protein
10421172	21388	0.074004	-0.637227	-1.6372	Slc25a37	solute carrier family 25, member 37
10585381	104252	-0.00286563	-0.712468	-1.63535	Slc35f2	solute carrier family 35, member F2
10428594	11656	-0.0163833	-0.720012	-1.6286	Samd12	sterile alpha motif domain containing 12
10569823	66222	-0.000670274	-0.695923	-1.61917	C330021F23Rik	RIKEN cDNA C330021F23 gene
10375463	18542	0.0360773	-0.656603	-1.61628	Havcr1	hepatitis A virus cellular receptor 1
10400510	14527	0.00341098	-0.687688	-1.61451	Clec14a	C-type lectin domain family 14, member a
10377364	54598	0.00382455	-0.685528	-1.61256	Rnf222	ring finger protein 222
10394978	100044197	-0.0335732	-0.720083	-1.60939	Rrm2	ribonucleotide reductase M2
10539802	637235	-0.0517316	-0.728591	-1.59866	Bmp10	bone morphogenetic protein 10
10493794	19091	0.0716329	-0.600214	-1.59311	S100a14	S100 calcium binding protein A14
10473543	665433	0.00158072	-0.667876	-1.59047	Pramel6	preferentially expressed antigen in melanoma like 6
10467410	319170	-0.00108274	-0.669894	-1.58976	Cyp2c70	cytochrome P450, family 2, subfamily c, polypeptide 70
10373325	66864	0.0761757	-0.590705	-1.58764	Gpr182	G protein-coupled receptor 182
10522430	319165	0.00169738	-0.66445	-1.58683	Dcun1d4	DCN1, defective in cullin neddylation 1, domain containing 4 (S. cerevisiae)
10599663	319167	0.00685485	-0.658859	-1.58635	4930502E18Rik	RIKEN cDNA 4930502E18 gene
10571241	94249	0.0191762	-0.646034	-1.5858	Purg	purine-rich element binding protein G
10602428	71664	0.0125724	-0.652526	-1.58568	Wnk3	WNK lysine deficient protein kinase 3
10420899	14456	-0.00817363	-0.673174	-1.58557	Gulo	gulonolactone (L-) oxidase
10528207	18295	-0.00975863	-0.672873	-1.5835	Cd36	CD36 antigen
10383409	17064	0.0265832	-0.634569	-1.58134	Gcgr	glucagon receptor
10607848	18969	0.0037717	-0.657319	-1.58128	Egfl6	EGF-like-domain, multiple 6
10503023	229699	0.0235901	-0.636725	-1.58043	Cth	cystathionase (cystathionine gamma-lyase)
10485982	70134	-0.00174125	-0.655862	-1.57366	Actc1	actin, alpha, cardiac muscle 1
10414612	630761	-0.0893679	-0.742213	-1.57227	Slc39a2	solute carrier family 39 (zinc transporter), member 2
10601421	12390	0.0759759	-0.573741	-1.56886	A630033H20Rik	RIKEN cDNA A630033H20 gene
10346164	319171	-0.0192331	-0.664159	-1.56366	Sdpr	serum deprivation response
10571444	21835	0.0210934	-0.620027	-1.55954	Slc7a2	solute carrier family 7 (cationic amino acid transporter, y+ system), member 2
10437885	320679	-0.0385911	-0.67939	-1.55919	Myh11	myosin, heavy polypeptide 11, smooth muscle
10554863	279561	-0.0206436	-0.658215	-1.55571	Sytl2	synaptotagmin-like 2
10477920	108897	0.00633558	-0.628348	-1.5526	Myl9	myosin, light polypeptide 9, regulatory
10505954	30049	-0.000444889	-0.632595	-1.54987	Tek	endothelial-specific receptor tyrosine kinase
10541071	13723	0.015041	-0.616374	-1.54908	8430408G22Rik	RIKEN cDNA 8430408G22 gene
10473356	71083	0.0613767	-0.563844	-1.54245	Ube2l6	ubiquitin-conjugating enzyme E2L 6
10602033	385643	0.0104437	-0.612859	-1.5404	Cldn2	claudin 2
10446777	13823	0.0261655	-0.595441	-1.53859	Ehd3	EH-domain containing 3
10433776	21924	-0.00738064	-0.626089	-1.5355	Snai2	snail homolog 2 (Drosophila)
10389816	353208	-0.00112375	-0.614365	-1.52969	Tom1l1	target of myb1-like 1 (chicken)
10577641	12797	-0.0414208	-0.653872	-1.52885	1810011O10Rik	RIKEN cDNA 1810011O10 gene
10384223	13830	-0.010694	-0.622858	-1.52855	Igfbp3	insulin-like growth factor binding protein 3
10584674	12870	-0.0107444	-0.620954	-1.52648	Mcam	melanoma cell adhesion molecule
10428089	232748	-0.0085152	-0.618095	-1.52581	Nipal2	NIPA-like domain containing 2
10464171	218639	-0.0434265	-0.652075	-1.52483	Tdrd1	tudor domain containing 1
10465278	74377	-0.00104968	-0.608686	-1.52376	Cdc42ep2	CDC42 effector protein (Rho GTPase binding) 2
10436826	319191	-0.060806	-0.667755	-1.52303	Gm43041	predicted gene 43041
10447773	12365	0.0282303	-0.577995	-1.52227	Slc22a3	solute carrier family 22 (organic cation transporter), member 3
10421524	319164	-0.0610079	-0.667128	-1.52216	Gm43041	predicted gene 43041
10582845	237928	-0.0639262	-0.669931	-1.52204	Gm43041	predicted gene 43041
10579823	319168	-0.0640411	-0.668662	-1.52058	Gm43041	predicted gene 43041
10476658	319166	-0.0590542	-0.663035	-1.51991	Gm43041	predicted gene 43041
10500529	242125	-0.00782935	-0.611622	-1.51971	Phgdh	3-phosphoglycerate dehydrogenase
10399407	622434	0.0154359	-0.585076	-1.51625	Vsnl1	visinin-like 1
10428376	11468	0.0275278	-0.571626	-1.51483	Angpt1	angiopoietin 1
10417599	56248	-0.0610204	-0.657845	-1.51238	Gm43041	predicted gene 43041
10566993	243653	0.0533797	-0.54332	-1.51225	Galnt18	UDP-N-acetyl-alpha-D-galactosamine:polypeptide N-acetylgalactosaminyltransferase 18
10449756	100044205	0.044356	-0.550878	-1.51072	Hsf2bp	heat shock transcription factor 2 binding protein
10471247	208994	0.0454464	-0.549671	-1.5106	Aif1l	allograft inflammatory factor 1-like
10478048	13984	-0.00142781	-0.594418	-1.50837	Lbp	lipopolysaccharide binding protein
10566934	67606	-0.0351551	-0.628021	-1.50824	Lyve1	lymphatic vessel endothelial hyaluronan receptor 1
10604576	71703	0.0107765	-0.581772	-1.50791	Gpc3	glypican 3
10541885	383450	-0.00232013	-0.594366	-1.50738	Scnn1a	sodium channel, nonvoltage-gated 1 alpha
10410877	100044266	0.0113273	-0.578133	-1.50468	Polr3g	polymerase (RNA) III (DNA directed) polypeptide G
10437552	67486	-0.012688	-0.602082	-1.50461	AU021092	expressed sequence AU021092
10416181	100045882	0.0221547	-0.566861	-1.50422	Stc1	stanniocalcin 1
10570837	12531	0.0164512	-0.571762	-1.50338	Slc20a2	solute carrier family 20, member 2
10525880	78977	0.00777976	-0.577172	-1.49999	Rflna	refilin A
10404132	14366	0.014653	-0.56967	-1.49934	Cmah	cytidine monophospho-N-acetylneuraminic acid hydroxylase
10560329	20533	-0.00611417	-0.584606	-1.49329	Hif3a	hypoxia inducible factor 3, alpha subunit
10397145	18214	0.00218662	-0.571015	-1.48782	Acot2	acyl-CoA thioesterase 2
10469066	94212	-0.00218058	-0.57489	-1.48731	Ccdc3	coiled-coil domain containing 3
10492689	53417	0.0109855	-0.56156	-1.48715	Pdgfc	platelet-derived growth factor, C polypeptide
10368647	73649	0.0284383	-0.542489	-1.48548	Dse	dermatan sulfate epimerase
10605815	80982	0.0110312	-0.557196	-1.4827	Asb12	ankyrin repeat and SOCS box-containing 12
10502552	20563	-0.0283424	-0.595199	-1.48129	Clca3a1	chloride channel calcium activated 1
10587293	67739	-0.0059371	-0.572348	-1.48084	Gcm1	glial cells missing homolog 1 (Drosophila)
10503382	668675	-0.0201155	-0.582136	-1.47634	Runx1t1	runt-related transcription factor 1; translocated to, 1 (cyclin D-related)
10401527	67182	-0.0079449	-0.568637	-1.47498	Ltbp2	latent transforming growth factor beta binding protein 2
10380285	20516	-0.00651693	-0.566913	-1.47467	Tmem100	transmembrane protein 100
10459225	69908	0.0126874	-0.547317	-1.47427	Mir145	microRNA 145
10580058	226105	-0.0244063	-0.58404	-1.4739	2210011C24Rik	RIKEN cDNA 2210011C24 gene
10487405	668357	-0.00557613	-0.564591	-1.47326	Prom2	prominin 2
10353878	171283	0.0314627	-0.524303	-1.46995	Ankrd23	ankyrin repeat domain 23
10463361	22634	-0.0137232	-0.566989	-1.4674	Scd4	stearoyl-coenzyme A desaturase 4
10591660	74091	0.0349471	-0.516441	-1.46549	Epor	erythropoietin receptor
10603431	632549	0.0303679	-0.520873	-1.46535	Suv39h1	suppressor of variegation 3-9 homolog 1 (Drosophila)
10485378	11536	-0.00449737	-0.554904	-1.4645	Prr5l	proline rich 5 like
10507347	171210	-0.0205091	-0.569507	-1.46307	Tesk2	testis-specific kinase 2
10476005	20322	0.0571459	-0.490449	-1.46165	A730036I17Rik	RIKEN cDNA A730036I17 gene
10385083	13857	0.0154079	-0.531389	-1.46084	Gabrp	gamma-aminobutyric acid (GABA) A receptor, pi
10558439	212898	0.0161896	-0.529641	-1.45986	Phgdh	3-phosphoglycerate dehydrogenase
10562223	22626	-0.0154859	-0.560336	-1.45887	Fxyd3	FXYD domain-containing ion transport regulator 3
10425421	16500	-0.00256793	-0.546576	-1.45802	Fam83f	family with sequence similarity 83, member F
10545707	74480	0.0400705	-0.502507	-1.45657	Actg2	actin, gamma 2, smooth muscle, enteric
10378787	73173	-0.00142876	-0.542569	-1.45512	Tusc5	tumor suppressor candidate 5
10525030	12364	-0.0100204	-0.550355	-1.45431	Tbx5	T-box 5
10544885	77296	-0.00471052	-0.542099	-1.45134	Fkbp14	FK506 binding protein 14
10598771	73703	0.0131884	-0.522354	-1.44949	Maoa	monoamine oxidase A
10473125	11812	-0.00772381	-0.542439	-1.44866	Itga4	integrin alpha 4
10536494	241226	-0.0244303	-0.558774	-1.44828	Cav2	caveolin 2
10475957	668672	0.0128031	-0.51703	-1.44376	Ttl	tubulin tyrosine ligase
10369023	21345	-0.0025146	-0.531327	-1.44274	Fam162b	family with sequence similarity 162, member B
10480090	64082	0.00264359	-0.524807	-1.44138	Itga8	integrin alpha 8
10346000	668357	-0.0119766	-0.538398	-1.44035	Gulp1	GULP, engulfment adaptor PTB domain containing 1
10576049	668675	-0.00404755	-0.528682	-1.43857	Foxf1	forkhead box F1
10506883	269587	-0.0110389	-0.535001	-1.4379	Rab3b	RAB3B, member RAS oncogene family
10486754	66166	-0.000850519	-0.523095	-1.43619	Ppip5k1	diphosphoinositol pentakisphosphate kinase 1
10582958	17161	0.0196981	-0.50097	-1.43462	Gucy1a2	guanylate cyclase 1, soluble, alpha 2
10600093	72022	0.0446068	-0.473865	-1.43244	Zfp185	zinc finger protein 185
10481518	100043261	0.0197318	-0.497829	-1.43153	Ptges	prostaglandin E synthase
10492021	100044266	-0.00838741	-0.525232	-1.43082	Postn	periostin, osteoblast specific factor
10463347	320609	0.036765	-0.477662	-1.42843	Scd3	stearoyl-coenzyme A desaturase 3
10548367	80906	-0.042795	-0.557215	-1.42842	Clec1a	C-type lectin domain family 1, member a
10598626	406217	0.0148261	-0.498808	-1.42764	Tspan7	tetraspanin 7
10404376	242122	0.00990168	-0.503709	-1.42762	Agtr1a	angiotensin II receptor, type 1a
10593123	239691	0.0153478	-0.495298	-1.42469	Tagln	transgelin
10603066	70676	0.00736555	-0.502927	-1.42434	Ace2	angiotensin I converting enzyme (peptidyl-dipeptidase A) 2
10599927	20503	-0.0139592	-0.523673	-1.42377	Aff2	AF4/FMR2 family, member 2
10435697	12520	0.00104443	-0.508386	-1.42349	Popdc2	popeye domain containing 2
10376796	22061	0.0152871	-0.494071	-1.42342	Grap	GRB2-related adaptor protein
10574976	100041085	-0.0066212	-0.513079	-1.42056	Pla2g15	phospholipase A2, group XV
10477179	50528	0.0151134	-0.490975	-1.42019	Cox4i2	cytochrome c oxidase subunit IV isoform 2
10532150	11534	0.0138412	-0.490854	-1.41882	Fam69a	family with sequence similarity 69, member A
10421180	19335	0.00903034	-0.491419	-1.41465	Synb	syncytin b					Synb
10555695	15258	0.0213749	-0.478521	-1.41411	Rrm1	ribonucleotide reductase M1
10386996	71703	-0.0279307	-0.527639	-1.41393	Myocd	myocardin
10559681	76246	0.0692709	-0.43041	-1.4139	Shisa7	shisa homolog 7 (Xenopus laevis)
10385036	71083	-0.0370159	-0.53659	-1.4138	Fgf18	fibroblast growth factor 18
10519555	16997	-0.00110896	-0.499595	-1.41273	Abcb1b	ATP-binding cassette, sub-family B (MDR/TAP), member 1B
10593591	72050	0.0186675	-0.476848	-1.40982	Acat1	acetyl-Coenzyme A acetyltransferase 1
10604175	71943	0.177304	-0.317636	-1.40926	Tmem255a	transmembrane protein 255A
10589761	12395	-0.0056181	-0.499423	-1.40815	Trank1	tetratricopeptide repeat and ankyrin repeat containing 1
10514939	387285	-0.0393019	-0.532335	-1.4074	Podn	podocan
10468113	20257	-0.00649095	-0.498815	-1.40671	Kcnip2	Kv channel-interacting protein 2
10485711	83671	-0.0154548	-0.507412	-1.40635	Fibin	fin bud initiation factor homolog (zebrafish)
10505145	230597	-0.0396934	-0.529697	-1.40445	Musk	muscle, skeletal, receptor tyrosine kinase
10404063	14266	0.0560691	-0.43377	-1.40429	Hist1h2ab	histone cluster 1, H2ab
10430006	16803	0.0041097	-0.485586	-1.40415	Slc39a4	solute carrier family 39 (zinc transporter), member 4
10560190	98932	0.00529575	-0.483363	-1.40314	Ehd2	EH-domain containing 2
10550332	16009	0.00941594	-0.477964	-1.4019	Slc1a5	solute carrier family 1 (neutral amino acid transporter), member 5
10436053	232813	-0.0748293	-0.561142	-1.40086	Dppa2	developmental pluripotency associated 2
10389639	109346	0.00718657	-0.477862	-1.39963	Lpo	lactoperoxidase
10544114	100044212	-0.00304286	-0.487405	-1.39897	Hipk2	homeodomain interacting protein kinase 2
10458999	54427	0.00220315	-0.480857	-1.39771	Fbn2	fibrillin 2
10508686	13346	0.0137793	-0.467872	-1.39634	Mecr	mitochondrial trans-2-enoyl-CoA reductase
10521759	51797	-0.0117691	-0.492383	-1.39534	Slit2	slit homolog 2 (Drosophila)
10349947	70392	0.039115	-0.440709	-1.39457	Fmod	fibromodulin
10542172	27219	-0.0671133	-0.546918	-1.39455	Clec1b	C-type lectin domain family 1, member b
10568363	234889	-0.00806491	-0.48693	-1.39365	Armcx3	armadillo repeat containing, X-linked 3
10381371	17286	0.00363572	-0.474331	-1.39278	Aoc3	amine oxidase, copper containing 3
10458052	15360	0.0234273	-0.454457	-1.3927	Epb41l4a	erythrocyte protein band 4.1-like 4a
10465282	208777	-0.0136126	-0.490457	-1.3917	Pola2	polymerase (DNA directed), alpha 2
10499766	15398	0.0307956	-0.445656	-1.39132	Slc27a3	solute carrier family 27 (fatty acid transporter), member 3
10498018	20322	-0.0129781	-0.489319	-1.39121	Pcdh18	protocadherin 18
10438681	77015	0.0403039	-0.435037	-1.39025	Kng2	kininogen 2
10424140	100047083	-0.0371803	-0.51227	-1.39	Col14a1	collagen, type XIV, alpha 1
10577164	104110	0.00791804	-0.46706	-1.3899	Gas6	growth arrest specific 6
10380566	17178	0.00113185	-0.471802	-1.38793	Phospho1	phosphatase, orphan 1
10559297	72747	0.0291252	-0.443513	-1.38765	Slc22a18	solute carrier family 22 (organic cation transporter), member 18
10442219	269328	0.0280228	-0.443992	-1.38705	Zfp52	zinc finger protein 52
10571142	18669	0.0036726	-0.468138	-1.38685	Adgra2	adhesion G protein-coupled receptor A2
10347583	666875	0.108675	-0.360646	-1.38446	Des	desmin
10419676	329513	-0.000278314	-0.469337	-1.38421	Rab2b	RAB2B, member RAS oncogene family
10406551	18436	-0.00462309	-0.473302	-1.38384	Ssbp2	single-stranded DNA binding protein 2
10358894	19011	-0.0355109	-0.50413	-1.38378	Sord	sorbitol dehydrogenase
10431564	69737	-0.0404676	-0.505807	-1.38064	Gm44502	predicted readthrough transcript (NMD candidate), 44502
10606235	100048431	0.0131726	-0.451815	-1.38031	Zdhhc15	zinc finger, DHHC domain containing 15
10438769	21804	-0.0411568	-0.506123	-1.38028	Cldn1	claudin 1
10557960	100048398	0.0148956	-0.448145	-1.37844	Tgfb1i1	transforming growth factor beta 1 induced transcript 1
10589773	84094	-0.0062151	-0.468756	-1.37797	Trank1	tetratricopeptide repeat and ankyrin repeat containing 1
10489872	12585	-0.00766993	-0.468843	-1.37666	Kcnb1	potassium voltage gated channel, Shab-related subfamily, member 1
10466728	232288	0.059411	-0.401207	-1.37613	1700028P14Rik	RIKEN cDNA 1700028P14 gene
10512279	23801	-0.0185738	-0.479034	-1.37598	Cntfr	ciliary neurotrophic factor receptor
10353252	24113	-0.00504772	-0.46531	-1.37579	Sbspon	somatomedin B and thrombospondin, type 1 domain containing
10468525	54485	-0.00798066	-0.467355	-1.37495	Mirt1	myocardial infarction associated transcript 1
10546631	100678	-0.00999928	-0.467889	-1.37353	Frmd4b	FERM domain containing 4B
10398408	73121	0.0515319	-0.404737	-1.37199	Mir376c	microRNA 376c
10515028	18400	-0.025572	-0.480467	-1.37068	Zfyve9	zinc finger, FYVE domain containing 9
10595560	84682	-0.04234	-0.496283	-1.36978	Tbx18	T-box18
10472757	215789	0.0318991	-0.422039	-1.36977	Cybrd1	cytochrome b reductase 1
10569972	18008	-0.011116	-0.464788	-1.36952	Cers4	ceramide synthase 4
10459391	29811	0.0271638	-0.425545	-1.36861	Fech	ferrochelatase
10354286	231997	-0.0271869	-0.47977	-1.36849	Kdelc1	KDEL (Lys-Asp-Glu-Leu) containing 1
10601328	18585	-8.28107e-05	-0.452084	-1.36794	Uprt	uracil phosphoribosyltransferase (FUR1) homolog (S. cerevisiae)
10413086	73712	-0.0122288	-0.462872	-1.36665	Adk	adenosine kinase
10572733	100048887	-0.031661	-0.481601	-1.36598	Zfp961	zinc finger protein 961(Zfp961)
10485198	320376	-0.00311693	-0.451905	-1.36489	Tspan18	tetraspanin 18
10494761	72446	0.000217279	-0.447556	-1.36393	Vtcn1	V-set domain containing T cell activation inhibitor 1
10448247	11464	-0.0043993	-0.451715	-1.3635	Zfp40	zinc finger protein 40
10474361	12804	0.0280774	-0.419062	-1.36333	Mpped2	metallophosphoesterase domain containing 2
10368700	13824	0.0171134	-0.429485	-1.36282	Mfsd4b3	major facilitator superfamily domain containing 4B3
10373600	14151	-0.0243443	-0.47087	-1.36275	Mettl7b	methyltransferase like 7B
10545940	57440	-0.0072972	-0.451941	-1.36098	Gmcl1	germ cell-less homolog 1 (Drosophila)
10467124	66158	0.0282033	-0.415455	-1.36005	Acta2	actin, alpha 2, smooth muscle, aorta
10446553	12154	0.0089105	-0.432768	-1.35818	Epb41l3	erythrocyte protein band 4.1-like 3
10362959	67266	0.0161292	-0.425527	-1.35816	Popdc3	popeye domain containing 3
10475437	11600	-0.0257018	-0.467116	-1.35794	Sord	sorbitol dehydrogenase
10391755	74525	-0.000309785	-0.440924	-1.35718	Ccdc43	coiled-coil domain containing 43
10345230	108672	-0.0277882	-0.467679	-1.3565	Rab23	RAB23, member RAS oncogene family
10449775	20514	0.00381184	-0.434655	-1.35516	Notch3	Notch gene homolog 3 (Drosophila)
10496324	20135	0.0383199	-0.399057	-1.35414	Slc39a8	solute carrier family 39 (metal ion transporter), member 8
10493114	14264	-0.00879717	-0.446166	-1.35413	Nes	nestin
10458183	75013	0.00334883	-0.433004	-1.35318	Gfra3	glial cell line derived neurotrophic factor family receptor alpha 3
10532301	320040	0.0173434	-0.418557	-1.35276	5430403G16Rik	RIKEN cDNA 5430403G16 gene
10426544	20556	0.00154702	-0.434277	-1.35268	Slc48a1	solute carrier family 48 (heme transporter), member 1
10603492	214384	0.00364049	-0.431951	-1.35247	Porcn	porcupine homolog (Drosophila)
10368675	52822	0.0026528	-0.432722	-1.35226	Marcks	myristoylated alanine rich protein kinase C substrate
10508992	16450	0.020443	-0.414536	-1.35189	Paqr7	progestin and adipoQ receptor family member VII
10415132	236539	0.0740158	-0.358457	-1.34954	Cmtm5	CKLF-like MARVEL transmembrane domain containing 5
10366476	213438	0.0204763	-0.410038	-1.34771	Ptprb	protein tyrosine phosphatase, receptor type, B
10451851	544963	-0.015685	-0.446095	-1.34762	Armcx3	armadillo repeat containing, X-linked 3
10357870	13123	-0.0248171	-0.45456	-1.34699	Prelp	proline arginine-rich end leucine-rich repeat
10554808	327655	0.00553608	-0.423793	-1.34661	Fzd4	frizzled homolog 4 (Drosophila)
10419578	20216	-0.0169005	-0.445893	-1.34629	Ndrg2	N-myc downstream regulated gene 2
10456988	18671	0.00113948	-0.427615	-1.34607	Pard6g	par-6 partitioning defective 6 homolog gamma (C. elegans)
10583809	14063	-0.0137474	-0.442351	-1.34593	Cnn1	calponin 1
10467013	108156	0.0149606	-0.413608	-1.3459	Prkg1	protein kinase, cGMP-dependent, type I
10534862	12763	-0.0141436	-0.44159	-1.34485	Pcolce	procollagen C-endopeptidase enhancer protein
10528864	76338	-0.00572522	-0.432404	-1.34414	Cnpy1	canopy 1 homolog (zebrafish)
10515943	108105	-0.0104022	-0.43698	-1.34404	Ctps	cytidine 5'-triphosphate synthase
10476740	20519	0.0114311	-0.415095	-1.34399	Slc24a3	solute carrier family 24 (sodium/potassium/calcium exchanger), member 3
10544805	22673	0.0353217	-0.391159	-1.34395	Hoxa13	homeobox A13
10562408	100044274	0.0279746	-0.397458	-1.34298	Chst8	carbohydrate (N-acetylgalactosamine 4-0) sulfotransferase 8
10359929	213393	0.00991631	-0.414847	-1.34235	Ddr2	discoidin domain receptor family, member 2
10523359	14734	-0.0120251	-0.436184	-1.34179	Cxcl13	chemokine (C-X-C motif) ligand 13
10402808	17181	0.00950241	-0.414386	-1.34154	Jag2	jagged 2
10546184	11607	0.0220032	-0.401705	-1.34137	Plxna1	plexin A1
10390186	93737	0.0135078	-0.409203	-1.34044	Abi3	ABI gene family, member 3
10522976	553127	0.00619602	-0.415291	-1.33931	Rufy3	RUN and FYVE domain containing 3
10462281	15227	-0.0175489	-0.438904	-1.33919	Vldlr	very low density lipoprotein receptor
10519527	11754	0.037924	-0.381819	-1.33769	Abcb1a	ATP-binding cassette, sub-family B (MDR/TAP), member 1A
10398382	19893	0.00677387	-0.412604	-1.33735	Mir379	microRNA 379
10348194	53627	-0.0208734	-0.439854	-1.33698	Efhd1	EF hand domain containing 1
10411235	26922	0.00430584	-0.413693	-1.33607	Iqgap2	IQ motif containing GTPase activating protein 2
10371770	17118	-0.00402228	-0.421983	-1.33604	Gas2l3	growth arrest-specific 2 like 3
10565609	381338	0.0071195	-0.410784	-1.33598	Thrsp	thyroid hormone responsive SPOT14 homolog (Rattus)
10420171	14102	0.013148	-0.402792	-1.33417	Adcy4	adenylate cyclase 4
10556769	347711	0.0244846	-0.391093	-1.33383	Acsm3	acyl-CoA synthetase medium-chain family member 3
10600044	23885	-0.0092303	-0.424807	-1.33383	Prrg3	proline rich Gla (G-carboxyglutamic acid) 3 (transmembrane)
10398388	668576	0.0546126	-0.360908	-1.33378	Mir380	microRNA 380
10537909	100737	0.0361478	-0.379162	-1.33359	Rny3	RNA, Y3 small cytoplasmic (associated with Ro protein)
10437073	320429	-0.0204355	-0.43422	-1.33218	Ripply3	ripply3 homolog (zebrafish)
10497237	102866	0.0105608	-0.402904	-1.33188	Pag1	phosphoprotein associated with glycosphingolipid microdomains 1
10559261	100044569	-0.00188112	-0.415318	-1.33185	Cd81	CD81 antigen
10441254	12183	-0.00265853	-0.415732	-1.33152	Tmprss2	transmembrane protease, serine 2
10536949	170765	0.0166138	-0.39511	-1.33027	Strip2	striatin interacting protein 2
10603151	192654	-0.00780757	-0.419258	-1.33002	Gpm6b	glycoprotein m6b
10565255	12895	-0.00409015	-0.415198	-1.32971	Cemip	cell migration inducing protein, hyaluronan binding
10543921	14934	0.00482957	-0.405836	-1.3293	Slc13a4	solute carrier family 13 (sodium/sulfate symporters), member 4
10552044	12818	0.0140165	-0.396578	-1.32923	Dmkn	dermokine
10603099	83561	0.00588655	-0.404675	-1.3292	Vegfd	vascular endothelial growth factor D
10370522	407790	0.0251206	-0.385367	-1.32913	Casp14	caspase 14
10474958	67547	0.00193977	-0.408496	-1.32909	Dll4	delta-like 4 (Drosophila)
10606914	54156	0.00505606	-0.404988	-1.32873	Esx1	extraembryonic, spermatogenesis, homeobox 1
10482030	17880	0.0129973	-0.395629	-1.32742	Stom	stomatin
10544452	14587	0.0204796	-0.387879	-1.32718	Tcaf2	TRPM8 channel-associated factor 2
10595059	80797	0.0290167	-0.378769	-1.32665	Hcrtr2	hypocretin (orexin) receptor 2
10412921	20583	0.0250977	-0.382279	-1.32627	Nid2	nidogen 2
10604542	22710	0.00938535	-0.397631	-1.32594	Hs6st2	heparan sulfate 6-O-sulfotransferase 2
10434291	75029	0.0256124	-0.380362	-1.32498	B3gnt5	UDP-GlcNAc:betaGal beta-1,3-N-acetylglucosaminyltransferase 5
10381798	225608	0.0128342	-0.392522	-1.32442	Myl4	myosin, light polypeptide 4
10467206	18791	0.0244124	-0.380718	-1.32421	Ppp1r3c	protein phosphatase 1, regulatory (inhibitor) subunit 3C
10481759	675010	0.0355773	-0.368366	-1.32312	Slc2a8	solute carrier family 2, (facilitated glucose transporter), member 8
10560618	328829	-0.0322855	-0.4356	-1.32254	Apoc1	apolipoprotein C-I
10401473	17896	-0.00871579	-0.41101	-1.32161	Aldh6a1	aldehyde dehydrogenase family 6, subfamily A1
10358457	20133	0.0121089	-0.389924	-1.32137	Bex4	brain expressed gene 4
10570855	110446	0.0123736	-0.389606	-1.32132	Plat	plasminogen activator, tissue
10434815	54635	0.00653108	-0.39543	-1.3213	Trp63	transformation related protein 63
10583008	19874	-0.044903	-0.446711	-1.32116	Casp12	caspase 12
10384423	546049	0.0111574	-0.390227	-1.32077	Cobl	cordon-bleu
10603583	208748	-0.0331639	-0.434299	-1.32055	Srpx	sushi-repeat-containing protein
10492341	245386	-0.0284457	-0.429232	-1.32023	Arhgef26	Rho guanine nucleotide exchange factor (GEF) 26
10597575	230379	0.0248364	-0.375518	-1.31983	Plcd1	phospholipase C, delta 1
10431962	70008	-0.00509771	-0.405348	-1.31974	Endou	endonuclease, polyU-specific
10539444	268756	-0.0345925	-0.434552	-1.31947	Vax2	ventral anterior homeobox containing gene 2
10396610	75600	0.000692209	-0.399095	-1.31931	Mthfd1	methylenetetrahydrofolate dehydrogenase (NADP+ dependent), methenyltetrahydrofolate cyclohydrolase, formyltetrahydrofolate synthase
10354141	76365	0.00495323	-0.39483	-1.31931	Lonrf2	LON peptidase N-terminal domain and ring finger 2
10495206	14230	-0.0150383	-0.414215	-1.31876	Slc16a4	solute carrier family 16 (monocarboxylic acid transporters), member 4
10372988	545530	0.0409364	-0.357855	-1.3184	Slc16a7	solute carrier family 16 (monocarboxylic acid transporters), member 7
10407291	21912	0.0127541	-0.38587	-1.31825	Arl15	ADP-ribosylation factor-like 15
10505779	78134	-0.00221268	-0.400735	-1.31816	Acer2	alkaline ceramidase 2
10454015	66610	-0.0167774	-0.414555	-1.31748	Ttc39c	tetratricopeptide repeat domain 39C
10381962	212933	0.00320292	-0.394528	-1.31743	Ace	angiotensin I converting enzyme (peptidyl-dipeptidase A) 1
10599514	232670	-0.000654062	-0.398094	-1.31717	Bcorl1	BCL6 co-repressor-like 1
10518187	11421	0.0817309	-0.315671	-1.31713	Gm2042	predicted gene 2042
10595070	114332	-0.0241324	-0.421338	-1.31695	Fam83b	family with sequence similarity 83, member B
10604347	19703	-0.00737413	-0.404215	-1.31662	Smarca1	SWI/SNF related, matrix associated, actin dependent regulator of chromatin, subfamily a, member 1
10534075	116847	-0.00786336	-0.404538	-1.31647	Psph	phosphoserine phosphatase
10381298	407820	0.0114202	-0.385202	-1.31642	Ramp2	receptor (calcitonin) activity modifying protein 2
10398380	26568	0.00276224	-0.393637	-1.31622	Gm25854	predicted gene 25854
10345675	56760	0.0129739	-0.383245	-1.31605	Npas2	neuronal PAS domain protein 2
10463402	19872	-0.0515344	-0.446844	-1.31522
10586118	637235	0.0555326	-0.339358	-1.31484	Calml4	calmodulin-like 4
10490302	668529	-0.0651669	-0.459974	-1.31477	Zfp931	zinc finger protein 931
10516823	67260	0.0117359	-0.382974	-1.31468	Epb41	erythrocyte protein band 4.1
10411226	14531	0.0102646	-0.38425	-1.3145	F2rl1	coagulation factor II (thrombin) receptor-like 1
10604633	53412	-0.0242734	-0.417959	-1.31375	Cxx1b	CAAX box 1B
10414333	11988	0.000926971	-0.391534	-1.31263	Samd4	sterile alpha motif domain containing 4
10381122	226866	0.0104335	-0.381579	-1.31222	Fkbp10	FK506 binding protein 10
10456140	668506	0.0261561	-0.365739	-1.31212	Sh3tc2	SH3 domain and tetratricopeptide repeats 2
10536908	76113	0.00923729	-0.38262	-1.31208	Tspan33	tetraspanin 33
10605437	100047967	0.00582933	-0.385036	-1.31118	Pls3	plastin 3 (T-isoform)
10361771	20276	-0.00579008	-0.396211	-1.31078	Plagl1	pleiomorphic adenoma gene-like 1
10576046	18074	-0.00943152	-0.398722	-1.30975	Foxf1	forkhead box F1
10488382	80797	-0.00299215	-0.392125	-1.30961	Cd93	CD93 antigen
10499062	18143	0.00227451	-0.386809	-1.30956	Fhdc1	FH2 domain containing 1
10367945	243755	0.0015227	-0.38696	-1.30902	Phactr2	phosphatase and actin regulator 2
10497381	382931	0.031802	-0.356663	-1.309	Cyp7b1	cytochrome P450, family 7, subfamily b, polypeptide 1
10502565	51795	-0.0229451	-0.411378	-1.30897	Clca3a2	chloride channel accessory 3A2
10567564	100040591	0.0124145	-0.374599	-1.30768	Cdr2	cerebellar degeneration-related 2
10366951	666036	0.0330207	-0.353841	-1.30755	Ndufa4l2	NADH dehydrogenase (ubiquinone) 1 alpha subcomplex, 4-like 2
10601778	213956	-0.0211612	-0.40801	-1.30753	Armcx3	armadillo repeat containing, X-linked 3
10423599	98363	0.00616097	-0.380101	-1.307	Matn2	matrilin 2
10516093	259300	0.00999165	-0.37573	-1.30651	Bmp8a	bone morphogenetic protein 8a
10466925	668771	0.0141126	-0.371491	-1.30641	Ak3	adenylate kinase 3
10475000	665516	0.0142767	-0.370536	-1.30569	Rtf1	RTF1, Paf1/RNA polymerase II complex component
10542340	64292	0.00734488	-0.37613	-1.30448	Fam234b	family with sequence similarity 234, member B
10506929	331487	0.0479398	-0.335117	-1.3041	Calr4	calreticulin 4
10348739	20855	-0.0328441	-0.415755	-1.30397	Sned1	sushi, nidogen and EGF-like domains 1
10358879	19064	0.0772668	-0.304808	-1.30322	Npl	N-acetylneuraminate pyruvate lyase
10476252	627427	0.0245617	-0.357411	-1.30312	Cdc25b	cell division cycle 25 homolog B (S. pombe)
10478326	107869	-0.00153335	-0.383248	-1.30289	Sgk2	serum/glucocorticoid regulated kinase 2
10456653	666422	0.0144563	-0.366936	-1.3026	Myo5b	myosin VB
10486935	237436	-0.00380866	-0.385096	-1.3025	Patl2	protein associated with topoisomerase II homolog 2 (yeast)
10379630	630896	0.0300721	-0.350628	-1.30197	Slfn2	schlafen 2
10605181	630761	0.0276127	-0.352496	-1.30144	Renbp	renin binding protein
10398432	216643	-0.014201	-0.39385	-1.30103	Mir377	microRNA 377
10551883	235973	0.0141761	0.392774	1.30008	Tyrobp	TYRO protein tyrosine kinase binding protein
10526241	387510	-0.0157324	0.363365	1.30053	Cldn3	claudin 3
10581266	74175	-0.00528145	0.373984	1.30068	Tppp3	tubulin polymerization-promoting protein family member 3
10539135	19225	-0.00772603	0.371888	1.30099	Capg	capping protein (actin filament), gelsolin-like
10592196	11815	0.0388993	0.420502	1.30279	A630095E13Rik	RIKEN cDNA A630095E13 gene
10460585	13491	-0.030297	0.35223	1.30362	Fosl1	fos-like antigen 1
10558866	16952	-0.00731039	0.375813	1.30416	Drd4	dopamine receptor 4
10569102	14127	-0.00231632	0.381405	1.3047	Irf7	interferon regulatory factor 7
10349661	14725	-0.0337252	0.350217	1.3049	Rab7b	RAB7B, member RAS oncogene family
10462618	74229	-0.0305796	0.354901	1.30629	Ifit3	interferon-induced protein with tetratricopeptide repeats 3
10466606	17105	0.00549094	0.391239	1.30654	Anxa1	annexin A1
10357155	215029	0.0257363	0.411696	1.30673	Inhbb	inhibin beta-B
10574023	225742	-0.0407615	0.345486	1.30699	Mt2	metallothionein 2
10604375	20558	-0.0186934	0.368512	1.30786	Apln	apelin
10387536	20868	0.00749509	0.395193	1.3083	Cd68	CD68 antigen
10356345	56405	0.0461246	0.435099	1.30946	Nppc	natriuretic peptide precursor type C
10467578	19734	0.00657956	0.399321	1.31289	Pik3ap1	phosphoinositide-3-kinase adaptor protein 1
10360373	74062	-0.0217889	0.371507	1.31339	Ifi213	interferon activated gene 213
10375083	16006	-0.0107937	0.383321	1.31414	Stk10	serine/threonine kinase 10
10404402	12514	-0.0136989	0.380857	1.31454	Foxq1	forkhead box Q1
10517517	14944	0.0102787	0.40566	1.31529	C1qa	complement component 1, q subcomponent, alpha polypeptide
10432661	13079	0.00912968	0.404679	1.31544	Galnt6	UDP-N-acetyl-alpha-D-galactosamine:polypeptide N-acetylgalactosaminyltransferase 6
10483439	18159	0.130403	0.526716	1.31614	Lrp2	low density lipoprotein receptor-related protein 2
10368101	68395	0.0452209	0.442657	1.31717	Arfgef3	ARFGEF family member 3
10469816	66607	0.0307357	0.429389	1.31828	Il1rn	interleukin 1 receptor antagonist
10377215	107448	-0.00773541	0.391001	1.31835	Gas7	growth arrest specific 7
10575926	13867	0.00270327	0.402667	1.31947	Atp2c2	ATPase, Ca++ transporting, type 2C, member 2
10429564	100041596	-0.0102633	0.390624	1.32032	Ly6a	lymphocyte antigen 6 complex, locus A
10398907	15019	0.0394502	0.442205	1.32203	Pld4	phospholipase D family, member 4
10372648	100045981	0.0533851	0.45677	1.32261	Lyz2	lysozyme 2
10541564	15220	0.0706998	0.474424	1.32292	Clec4a3	C-type lectin domain family 4, member a3
10420268	101434	-0.00703017	0.397495	1.32365	Gzme	granzyme E
10549222	110557	0.0339281	0.439241	1.32438	Bcat1	branched chain aminotransferase 1, cytosolic
10496262	15006	0.0365755	0.444762	1.32702	Slc9b2	solute carrier family 9, subfamily B (NHA2, cation proton antiporter 2), member 2
10461093	12260	0.00588115	0.416	1.3288	Pla2g16	phospholipase A2, group XVI
10461629	11810	0.0130357	0.425097	1.33059	Ms4a4d	membrane-spanning 4-domains, subfamily A, member 4D
10485117	14283	-0.033385	0.380626	1.33239	Creb3l1	cAMP responsive element binding protein 3-like 1
10360070	381334	-0.0289273	0.386275	1.33349	Fcer1g	Fc receptor, IgE, high affinity I, gamma polypeptide
10536483	100048832	0.0103922	0.425672	1.33356	Tes	testis derived transcript
10387890	225845	0.00795428	0.424026	1.33429	Cxcl16	chemokine (C-X-C motif) ligand 16
10379636	100044021	0.0248421	0.441521	1.33485	Slfn4	schlafen 4
10467979	14943	-0.036612	0.380979	1.3357	Scd1	stearoyl-Coenzyme A desaturase 1
10550059	100044020	0.020258	0.439388	1.33712	Rnf225	ring finger protein 225
10429573	100044307	0.0238663	0.44335	1.33745	Ly6c2	lymphocyte antigen 6 complex, locus C2
10519811	229521	0.0260274	0.448359	1.34009	Speer8-ps1	spermatogenesis associated glutamate (E)-rich protein 8, pseudogene 1
10546294	226421	-0.000735124	0.421905	1.34038	Nup210	nucleoporin 210
10556616	218865	-0.010798	0.411941	1.34047	Tmc5	transmembrane channel-like gene family 5
10345037	12035	0.00120624	0.427578	1.34385	Paqr8	progestin and adipoQ receptor family member VIII
10560481	17067	0.0028127	0.430521	1.3451	Fosb	FBJ osteosarcoma oncogene B
10499952	64380	-0.0201255	0.407677	1.34518	Crct1	cysteine-rich C-terminal 1
10429772	11601	-0.0507569	0.377807	1.34589	Eppk1	epiplakin 1
10373467	93695	-0.0380004	0.391329	1.34661	Erbb3	v-erb-b2 erythroblastic leukemia viral oncogene homolog 3 (avian)
10374223	381845	-0.0379145	0.392934	1.34803	Igfbp1	insulin-like growth factor binding protein 1
10445781	15013	0.000856876	0.436027	1.35207	Trem2	triggering receptor expressed on myeloid cells 2
10477022	100041546	-0.00567683	0.43137	1.35383	Sdcbp2	syndecan binding protein (syntenin) 2
10348896	100044019	-0.00113916	0.437766	1.35558	Gm9994	predicted gene 9994
10349174	100044141	-0.0189792	0.423488	1.35893	Serpinb8	serine (or cysteine) peptidase inhibitor, clade B, member 8
10352448	110454	0.0165456	0.461556	1.36132	Dusp10	dual specificity phosphatase 10
10533246	110558	-0.00173203	0.444051	1.36205	Oas1g	2'-5' oligoadenylate synthetase 1G
10429568	12259	0.00822767	0.45921	1.36697	Ly6c2	lymphocyte antigen 6 complex, locus C2
10358389	12267	0.0233256	0.474394	1.36705	Rgs2	regulator of G-protein signaling 2
10432675	14727	0.0240108	0.477651	1.36949	I730030J21Rik	RIKEN cDNA I730030J21 gene
10363082	16181	0.0584567	0.513857	1.37116	Lilrb4a	leukocyte immunoglobulin-like receptor, subfamily B, member 4A
10450272	67971	0.00828274	0.464564	1.372	Cyp21a1	cytochrome P450, family 21, subfamily a, polypeptide 1
10466210	246256	0.0651716	0.533553	1.38356	Ms4a6d	membrane-spanning 4-domains, subfamily A, member 6D
10571054	15135	-0.0468326	0.422016	1.384	Star	steroidogenic acute regulatory protein
10428796	14940	0.0404816	0.510472	1.3851	Fbxo32	F-box protein 32
10350516	17381	0.0207601	0.491153	1.38549	Ptgs2	prostaglandin-endoperoxide synthase 2
10560294	15018	-0.0309625	0.444358	1.39023	Ceacam15	carcinoembryonic antigen-related cell adhesion molecule 15
10517508	74424	0.0139283	0.49252	1.39338	C1qb	complement component 1, q subcomponent, beta polypeptide
10461614	58203	0.0636568	0.542764	1.39388	Ms4a6c	membrane-spanning 4-domains, subfamily A, member 6C
10350733	242341	0.0133891	0.497725	1.39894	Rgs16	regulator of G-protein signaling 16
10396466	12739	0.0133356	0.501417	1.40258	1700086L19Rik	RIKEN cDNA 1700086L19 gene
10345752	12332	-0.0589093	0.430513	1.40388	Il1r2	interleukin 1 receptor, type II
10389231	214084	0.0110112	0.502886	1.40627	Ccl3	chemokine (C-C motif) ligand 3
10603551	20302	0.0518262	0.544358	1.40691	Cybb	cytochrome b-245, beta polypeptide
10420302	83490	-0.0937035	0.400933	1.40897	Gzmc	granzyme C
10511779	12517	0.00134023	0.499529	1.41244	Atp6v0d2	ATPase, H+ transporting, lysosomal V0 subunit D2
10415903	73656	0.0245678	0.523535	1.4132	Prss52	protease, serine, 52
10351509	20249	0.0747235	0.579002	1.41841	Fcgr4	Fc receptor, IgG, low affinity IV
10464370	97086	-0.0478544	0.459281	1.42123	Slc18a2	solute carrier family 18 (vesicular monoamine), member 2
10389238	20725	0.00427628	0.513283	1.42307	Dusp14	dual specificity phosphatase 14
10446282	215821	0.0299152	0.544597	1.42868	Adgre1	adhesion G protein-coupled receptor E1
10461721	54123	0.039736	0.558838	1.43306	Mpeg1	macrophage expressed gene 1
10405355	17476	-0.0256864	0.496471	1.4361	Unc5a	unc-5 homolog A (C. elegans)
10541301	22177	0.00193453	0.528188	1.44018	Tuba8	tubulin, alpha 8
10456836	14728	-0.0427235	0.485565	1.44222	St8sia5	ST8 alpha-N-acetyl-neuraminide alpha-2,8-sialyltransferase 5
10561498	73149	-0.13101	0.402743	1.44769	Acp7	acid phosphatase 7, tartrate resistant
10577315	19735	0.00781091	0.543591	1.44973	Angpt2	angiopoietin 2
10435661	676708	-0.0955596	0.442364	1.45188	Gpr156	G protein-coupled receptor 156
10413517	14457	-0.00206248	0.538221	1.45426	Chdh	choline dehydrogenase
10348902	16178	-0.00198738	0.541525	1.45752	Gm9994	predicted gene 9994
10472538	228765	0.0112125	0.56507	1.46801	Dhrs9	dehydrogenase/reductase (SDR family) member 9
10461594	13040	0.0268138	0.602781	1.49068	Ms4a4c	membrane-spanning 4-domains, subfamily A, member 4C
10490150	16324	-0.0425475	0.543605	1.50124	Zbp1	Z-DNA binding protein 1
10360377	241452	-0.0426364	0.555859	1.51414	Ifi207	interferon activated gene 207
10494271	50905	0.0286163	0.631324	1.51856	Ctss	cathepsin S
10547621	13058	0.0350318	0.64059	1.52157	Apobec1	apolipoprotein B mRNA editing enzyme, catalytic polypeptide 1
10466200	14282	-0.0343873	0.572308	1.52277	Ms4a7	membrane-spanning 4-domains, subfamily A, member 7
10547657	53857	0.0424248	0.650152	1.52386	C3ar1	complement component 3a receptor 1
10404336	54563	-0.0724078	0.536569	1.52518	Gm34165	predicted gene, 34165
10363070	381334	0.00775186	0.617823	1.52633	Lilr4b	leukocyte immunoglobulin-like receptor, subfamily B, member 4B
10583056	100041596	-0.0052309	0.627443	1.55044	Mmp12	matrix metallopeptidase 12
10418341	63953	0.0394936	0.680161	1.55905	Il17rb	interleukin 17 receptor B
10404341	109225	-0.00804393	0.637266	1.56408	Prl4a1	prolactin family 4, subfamily a, member 1
10360382	13733	0.0399454	0.710099	1.59124	Ifi204	interferon activated gene 204
10444824	18158	-0.00283019	0.683565	1.60926	H2-Q6	histocompatibility 2, Q region locus 6
10360391	14727	0.0263055	0.738041	1.63777	Ifi203	interferon activated gene 203
10503952	66102	-0.0754551	0.669517	1.67594	Ifnk	interferon kappa
10512470	14728	0.00215936	0.75134	1.68084	Cd72	CD72 antigen
10485357	15950	0.0676985	0.825887	1.69137	Gm10800	predicted gene 10800
10420280	15951	-0.0230532	0.735506	1.6918	Gzmg	granzyme G
10439009	235882	0.0173519	0.81144	1.73398	Apod	apolipoprotein D
10582899	68774	0.091649	0.8882	1.73694	Gm10717	predicted gene 10717
10566272	73382	0.0547966	0.910671	1.80986	Hbb-y	hemoglobin Y, beta-like embryonic chain
10420274	20750	0.00281922	0.867614	1.82108	Gzmd	granzyme D
10420295	100048583	-0.0445864	0.824058	1.82595	Gzmf	granzyme F
10538187	667370	0.09611	0.968224	1.83034	Gpnmb	glycoprotein (transmembrane) nmb
10360406	631417	-0.0754305	0.810369	1.84779	Ifi205	interferon activated gene 205
10510260	239845	-0.0148874	0.883007	1.86335	Nppb	natriuretic peptide precursor type B
10582890	19110	0.035312	0.997122	1.94775	Gm11168	predicted gene 11168
10582882	619313	-0.00638652	0.961441	1.95589	Gm10722	predicted gene 10722
10582916	226691	0.00782784	0.976399	1.9569	Gm17535	predicted gene 17535
10404270	21753	-0.0939843	0.938043	2.0449	Prl3d1	prolactin family 3, subfamily d, member 1
10582896	545383	0.115388	1.19038	2.10671	Gm10718	predicted gene 10718
10404284	30878	-0.0438158	1.04891	2.13277	Prl3d3	prolactin family 3, subfamily d, member 3
10404277	104759	-0.122924	0.975271	2.14087	Prl3d1	prolactin family 3, subfamily d, member 1
10523717	67731	-0.0387049	1.17512	2.31952	Spp1	secreted phosphoprotein 1
10582888	319836	0.0153305	1.31552	2.4626	Gm10721	predicted gene 10721

### Sheet: IPA pathways
Functions Annotation		# Molecules	Molecules
Immune response	8.76447	29	ANGPT2,ANXA1,APLN,C1QA,C1QB,C3AR1,CAPG,CCL3L1/CCL3L3,CTSS,CXCL16,CYBB,FCER1G,FCGR3A,FOSL1,GZMH,IFNK,IL17RB,IL1R2,IL1RN,IRF7,Lyz1/Lyz2,MMP12,OAS1,PIK3AP1,PTGS2,RGS2 (includes EG:19735),SPP1 (includes EG:20750),TREM2,TYROBP
Leukocyte migration	6.95861	19	ANGPT2,ANXA1,C3AR1,CCL3L1/CCL3L3,CTSS,CXCL16,CYBB,FCER1G,FCGR3A,IL17RB,IL1RN,Ly6a (includes others),Lyz1/Lyz2,MMP12,PTGS2,SLFN12,SPP1 (includes EG:20750),TREM2,TYROBP
Vascular lesion	6.62893	9	ANGPT2,C1QA,CCL3L1/CCL3L3,CTSS,CXCL16,MMP12,PTGS2,SCD,SPP1 (includes EG:20750)
Immune cell trafficking	6.36351	17	ANGPT2,ANXA1,C3AR1,CCL3L1/CCL3L3,CTSS,CXCL16,CYBB,FCER1G,FCGR3A,IL17RB,IL1RN,Ly6a (includes others),MMP12,PTGS2,SPP1 (includes EG:20750),TREM2,TYROBP
Lipid metabolism	5.85078	8	ANGPT2,ANXA1,APOBEC1,DRD4,FOSB,PTGS2,SCD,STAR
Cell death	4.80134	38	ANGPT2,ANXA1,C1QA,CCL3L1/CCL3L3,CLDN3,CREB3L1,CTSS,CYBB,DUSP10,DUSP14,ERBB3,FBXO32,FCER1G,FCGR3A,FOSB,FOSL1,Gzmc,GZMH,IFNK,IGFBP1 (includes EG:16006),IL17RB,IL1RN,Lyz1/Lyz2,MT2A,Nppb,NUP210,OAS1,PIK3AP1,PLA2G16,Prl3d1 (includes others),PTGS2,RGS16,SCD,SLC18A2,SPP1 (includes EG:20750),STAR,TYROBP,UNC5A
Molecular transport	1.83863	33	ABCB1,Abcb1b,AOC3,APOC1,CD36,Clca1/Clca2,CLDN2,CP,CPT1B,GPC3,KCNB1,LBP,MYO5B,P2RX1,POLA2,PPP1R3C,RAMP2,SCNN1A,SLC13A4,SLC16A4,SLC16A7,SLC1A5,SLC20A2,SLC22A18,SLC22A3,SLC24A3,SLC2A8,SLC39A2,SLC39A4,SLC39A8,SLC4A1,SLC7A2,SYTL2
Cellular growth and proliferation	2.1349	14	COL14A1,DDR2 (includes EG:18214),FAS,FGF18,GAS6,HS6ST2,IGFBP3,KNG1,PDGFC,PLAT,PTGES,RRM1,SLFN12L,STC1
Endothelial cell development	2.30715	10	ANGPT1,CAV2,CD36,DLL4,EGFL6,HOXA13,KNG1,MEOX2,STC1,VLDLR
Nucleic acid metabolism	2.34199	13	ADCY4,ADK,AGTR1,AK3,CALCRL,CTPS,GUCY1A2,KNG1,PPY,RAMP2,RRM1,RRM2,UPRT
Lipid metabolism	2.80688	20	ABCB1,Abcb1b,ACOT2,ACSM3,ANKRD23,APOC1,CAV2,CD36,CERS4,CNTFR,CPT1B,FAS,KNG1,LBP,MECR,P2RX1,PLA2G15,PTGES,Scd4,SLC27A3
Carbohydrate metabolism	2.87943	22	ABCB1,Abcb1b,AGTR1,ANGPT1,CD36,CD81,CHST8,CMAH,DSE,FAS,GCGR,Gulo,IGFBP3,KNG1,LYVE1,PLA2G15,PLCD1,PPIP5K1,PPP1R3C,RENBP,SLC2A8,SORD
Angiogenesis	4.63827	24	AGTR1,ANGPT1,AOC3,CD36,DLL4,EGFL6,EPOR,F2RL1,FAS,FGF18,FIGF,HIF3A,HIPK2,HOXA13,IGFBP3,ITGA4,KNG1,MEOX2,PLAT,PLCD1,PTGES,PTPRB,SLIT2,TEK
Cellular movement	5.10073	58	Abcb1b,ABI3,AGTR1,ANGPT1,AOC3,BMP10,CALCRL,CD36,CD81,CD93,CDC25B,CNN1 (includes EG:1264),CXCL13,DDR2 (includes EG:18214),DLL4,EPOR,F2RL1,FAS,FIGF,FOXF1,GAS6,GFRA3,GPC3,HIPK2,IGFBP3,ITGA4,JAG2,KNG1,LBP,LTBP2,LYVE1,MARCKS,MCAM,MEOX2,MYH11,MYO5B,NDRG2,NES,PLAT,PLCD1,PLXNA1,PODN,POSTN,PRKG1,PTGES,RAMP2,S100A14,SLC16A4,SLIT2,SNAI2,SORD,STC1,TBX5,TEK,TP63,VLDLR,VSNL1,VTCN1
Vasculogenesis	7.23582	30	ACE2 (includes EG:302668),ANGPT1,CAV2,CD36,DLL4,EGFL6,EPOR,F2RL1,FAS,FIGF,FOXF1,FZD4,GAS6,Gulo,HIF3A,HOXA13,IGFBP3,ITGA4,KNG1,MEOX2,MYOCD,PDGFC,PLAT,PLCD1,PTGES,PTPRB,SLIT2,STC1,TEK,VLDLR
Development of blood vessel	7.92082	34	ACE2 (includes EG:302668),AGTR1,ANGPT1,AOC3,CAV2,CD36,DLL4,EGFL6,EPOR,ESX1,F2RL1,FAS,FIGF,FOXF1,FZD4,GAS6,Gulo,HIF3A,HIPK2,HOXA13,IGFBP3,ITGA4,KNG1,MEOX2,MYOCD,PDGFC,PLAT,PLCD1,PTGES,PTPRB,SLIT2,STC1,TEK,VLDLR
